# Large-scale examination of neuropsychiatric, cognitive and cardiovascular phenotypic associations with 15q11.2 BP1-BP2 deletion in ∼500,000 UK Biobank individuals

**DOI:** 10.1101/722504

**Authors:** Simon G. Williams, Apostol Nakev, Hui Guo, Simon Frain, Gennadiy Tenin, Anna Liakhovitskaia, Priyanka Saha, James R. Priest, Kathryn E. Hentges, Bernard D. Keavney

**Affiliations:** Division of Cardiovascular Sciences, School of Medical Sciences, Faculty of Biology, Medicine and Health, Manchester Academic Health Science Centre, University of Manchester, Manchester, UK; Division of Population Health, Health Services Research and Primary Care, School of Health Sciences, Faculty of Biology, Medicine and Health, University of Manchester, Manchester, UK; Department of Pediatrics, Stanford University, Stanford, CA, USA; Division of Evolution and Genomic Sciences, School of Biological Sciences, Faculty of Biology, Medicine and Health, University of Manchester, Manchester, UK

**Author notes:** Corresponding author (BDK).

## Abstract

**Background:** Deletion of a non-imprinted 500Kb genomic region at chromosome 15q11.2, between breakpoints 1 and 2 of the Prader-Willi/Angelman locus (BP1-BP2 deletion) has been associated in previous studies with phenotypes including developmental delay, autism, schizophrenia and congenital cardiovascular malformations (CVM). The deletion has a low baseline population prevalence and large-scale data regarding the magnitude of these associations and any milder effects on cognition phenotypes, in populations not selected for disease, are limited.

**Methods:** Using the UK Biobank (UKB) cohort of ∼500,000 individuals, we identified individuals with neuropsychiatric and CVM diagnoses and investigated their association with deletions at the BP1-BP2 locus. In addition we assessed the association of BP1-BP2 deletions with cognitive function and academic achievement in individuals with no previous diagnosis.

**Results:** Cases of neurodevelopmental and CVM disease had an increased prevalence of the deletion compared to controls (0.68%; OR=1.84 [95% CI 1.23 – 2.75]; p=0.004 and 0.64%; OR=1.73 [95% CI 1.08 – 2.75]; p=0.03 respectively). Excluding participants diagnosed with neurodevelopmental or neuropsychiatric disease, deletion carriers had worse scores in four tests of cognitive function, and while 32.8% of UKB participants without BP1-BP2 deletion had a university or college degree as their highest educational qualification, only 22.8% of deletion carriers achieved this (OR 0.57 [95% CI 0.51-0.64]; p=5.60E-22).

**Conclusions:** We conclude that BP1-BP2 deletion has an appreciable population prevalence with important life-course impacts on undiagnosed carriers. These data are of potential utility in deciding the circumstances under which clinical testing for BP1-BP2 deletion may be helpful.

**Key messages:**

- Deletions at chromosome 15q11.2 between breakpoints 1 and 2 (BP1-BP2), which encompass four genes, have been associated with developmental delay, autism, schizophrenia and congenital cardiovascular malformations.
- Here, we use the largest cohort studied to date: the UK Biobank cohort of ∼500,000 individuals, to explore the association of this deletion with neuropsychiatric and cardiovascular phenotypes as well as its effects on cognitive function and academic achievement.
- We find an appreciable population prevalence of the deletion with these phenotypes and demonstrate reduced cognitive function and lower academic achievements in those individuals with no prior diagnosis.
