## Supplementary Table 1 for "Large-scale examination of neuropsychiatric, cognitive and cardiovascular phenotypic associations with 15q11.2 BP1-BP2 deletion in ∼500,000 UK Biobank individuals"

### Sheet: Table_S1A
ICD10 code	Description
F20	Schizophrenia
F20.0	Paranoid schizophrenia
F20.1	Hebephrenic schizophrenia
F20.2	Catatonic schizophrenia
F20.3	Undifferentiated schizophrenia
F20.4	Postschizophrenic depression
F20.5	Residual schizophrenia
F20.6	Simple schizophrenia
F20.8	Other schizophrenia
F20.9	Schizophrenia unspecified
F21	Schizotypal disorder
F22	Persistent delusional disorders
F22.0	Delusional disorder
F22.8	Other persistent delusional disorders
F22.9	Persistent delusional disorder unspecified
F23	Acute and transient psychotic disorders
F23.0	Acute polymorphic psychotic disorder without symptoms of schizophrenia
F23.1	Acute polymorphic psychotic disorder with symptoms of schizophrenia
F23.2	Acute schizophrenia-like psychotic disorder
F23.3	Other acute predominantly delusional psychotic disorders
F23.8	Other acute and transient psychotic disorders
F23.9	Acute and transient psychotic disorder unspecified
F24	Induced delusional disorder
F25	Schizoaffective disorders
F25.0	Schizoaffective disorder manic type
F25.1	Schizoaffective disorder depressive type
F25.2	Schizoaffective disorder mixed type
F25.8	Other schizoaffective disorders
F25.9	Schizoaffective disorder unspecified
F28	Other nonorganic psychotic disorders
F29	Unspecified nonorganic psychosis
F30	Manic episode
F30.0	Hypomania
F30.1	Mania without psychotic symptoms
F30.2	Mania with psychotic symptoms
F30.8	Other manic episodes
F30.9	Manic episode unspecified
F31	Bipolar affective disorder
F31.0	Bipolar affective disorder current episode hypomanic
F31.1	Bipolar affective disorder current episode manic without psychotic symptoms
F31.2	Bipolar affective disorder current episode manic with psychotic symptoms
F31.3	Bipolar affective disorder current episode mild or moderate depression
F31.4	Bipolar affective disorder current episode severe depression without psychotic symptoms
F31.5	Bipolar affective disorder current episode severe depression with psychotic symptoms
F31.6	Bipolar affective disorder current episode mixed
F31.7	Bipolar affective disorder currently in remission
F31.8	Other bipolar affective disorders
F31.9	Bipolar affective disorder unspecified
F60	Specific personality disorders
F60.0	Paranoid personality disorder
F60.1	Schizoid personality disorder
F60.2	Dissocial personality disorder
F60.3	Emotionally unstable personality disorder
F60.4	Histrionic personality disorder
F60.5	Anankastic personality disorder
F60.6	Anxious [avoidant] personality disorder
F60.7	Dependent personality disorder
F60.8	Other specific personality disorders
F60.9	Personality disorder unspecified
F61	Mixed and other personality disorders
F62	Enduring personality changes not attributable to brain damage and disease
F62.0	Enduring personality change after catastrophic experience
F62.1	Enduring personality change after psychiatric illness
F62.8	Other enduring personality changes
F62.9	Enduring personality change unspecified
F70	Mild mental retardation
F70.0	Mild mental retardation (With the statement of no or minimal impairment of behaviour)
F70.1	Mild mental retardation (Significant impairment of behaviour requiring attention or treatment)
F70.8	Mild mental retardation (Other impairments of behaviour)
F70.9	Mild mental retardation (Without mention of impairment of behaviour)
F71	Moderate mental retardation
F71.0	Moderate mental retardation (With the statement of no or minimal impairment of behaviour)
F71.1	Moderate mental retardation (Significant impairment of behaviour requiring attention or treatment)
F71.8	Moderate mental retardation (Other impairments of behaviour)
F71.9	Moderate mental retardation (Without mention of impairment of behaviour)
F72	Severe mental retardation
F72.0	Severe mental retardation (With the statement of no or minimal impairment of behaviour)
F72.1	Severe mental retardation (Significant impairment of behaviour requiring attention or treatment)
F72.8	Severe mental retardation (Other impairments of behaviour)
F72.9	Severe mental retardation (Without mention of impairment of behaviour)
F73	Profound mental retardation
F73.0	Profound mental retardation (With the statement of no or minimal impairment of behaviour)
F73.1	Profound mental retardation (Significant impairment of behaviour requiring attention or treatment)
F73.8	Profound mental retardation (Other impairments of behaviour)
F73.9	Profound mental retardation (Without mention of impairment of behaviour)
F78	Other mental retardation
F78.0	Other mental retardation (With the statement of no or minimal impairment of behaviour)
F78.1	Other mental retardation (Significant impairment of behaviour requiring attention or treatment)
F78.8	Other mental retardation (Other impairments of behaviour)
F78.9	Other mental retardation (Without mention of impairment of behaviour)
F79	Unspecified mental retardation
F79.0	Unspecified mental retardation (With the statement of no or minimal impairment of behaviour)
F79.1	Unspecified mental retardation (Significant impairment of behaviour requiring attention or treatment)
F79.8	Unspecified mental retardation (Other impairments of behaviour)
F79.9	Unspecified mental retardation (Without mention of impairment of behaviour)
F80	Specific developmental disorders of speech and language
F80.0	Specific speech articulation disorder
F80.1	Expressive language disorder
F80.2	Receptive language disorder
F80.3	Acquired aphasia with epilepsy [Landau-Kleffner]
F80.8	Other developmental disorders of speech and language
F80.9	Developmental disorder of speech and language unspecified
F81	Specific developmental disorders of scholastic skills
F81.0	Specific reading disorder
F81.1	Specific spelling disorder
F81.2	Specific disorder of arithmetical skills
F81.3	Mixed disorder of scholastic skills
F81.8	Other developmental disorders of scholastic skills
F81.9	Developmental disorder of scholastic skills unspecified
F82	Specific developmental disorder of motor function
F83	Mixed specific developmental disorders
F84	Pervasive developmental disorders
F84.0	Childhood autism
F84.1	Atypical autism
F84.2	Rett's syndrome
F84.3	Other childhood disintegrative disorder
F84.4	Overactive disorder associated with mental retardation and stereotyped movements
F84.5	Asperger's syndrome
F84.8	Other pervasive developmental disorders
F84.9	Pervasive developmental disorder unspecified
F88	Other disorders of psychological development
F89	Unspecified disorder of psychological development
F90	Hyperkinetic disorders
F90.0	Disturbance of activity and attention
F90.1	Hyperkinetic conduct disorder
F90.8	Other hyperkinetic disorders
F90.9	Hyperkinetic disorder unspecified
F91	Conduct disorders
F91.0	Conduct disorder confined to the family context
F91.1	Unsocialised conduct disorder
F91.2	Socialised conduct disorder
F91.3	Oppositional defiant disorder
F91.8	Other conduct disorders
F91.9	Conduct disorder unspecified
F92	Mixed disorders of conduct and emotions
F92.0	Depressive conduct disorder
F92.8	Other mixed disorders of conduct and emotions
F92.9	Mixed disorder of conduct and emotions unspecified
F93	Emotional disorders with onset specific to childhood
F93.0	Separation anxiety disorder of childhood
F93.1	Phobic anxiety disorder of childhood
F93.2	Social anxiety disorder of childhood
F93.3	Sibling rivalry disorder
F93.8	Other childhood emotional disorders
F93.9	Childhood emotional disorder unspecified
F94	Disorders of social functioning with onset specific to childhood and adolescence
F94.0	Elective mutism
F94.1	Reactive attachment disorder of childhood
F94.2	Disinhibited attachment disorder of childhood
F94.8	Other childhood disorders of social functioning
F94.9	Childhood disorder of social functioning unspecified

### Sheet: Table_S1B
ICD10 code	Description
F00	Dementia in Alzheimer's disease
F00.0	Dementia in Alzheimer's disease with early onset
F00.1	Dementia in Alzheimer's disease with late onset
F00.2	Dementia in Alzheimer's disease atypical or mixed type
F00.9	Dementia in Alzheimer's disease unspecified
F01	Vascular dementia
F01.0	Vascular dementia of acute onset
F01.1	Multi-infarct dementia
F01.2	Subcortical vascular dementia
F01.3	Mixed cortical and subcortical vascular dementia
F01.8	Other vascular dementia
F01.9	Vascular dementia unspecified
F02	Dementia in other diseases classified elsewhere
F02.0	Dementia in Pick's disease
F02.1	Dementia in Creutzfeldt-Jakob disease
F02.2	Dementia in Huntington's disease
F02.3	Dementia in Parkinson's disease
F02.4	Dementia in human immunodeficiency virus [HIV] disease
F02.8	Dementia in other specified diseases classified elsewhere
F03	Unspecified dementia
F04	Organic amnesic syndrome not induced by alcohol and other psychoactive substances
F05	Delirium not induced by alcohol and other psychoactive substances
F05.0	Delirium not superimposed on dementia so described
F05.1	Delirium superimposed on dementia
F05.8	Other delirium
F05.9	Delirium unspecified
F06	Other mental disorders due to brain damage and dysfunction and to physical disease
F06.0	Organic hallucinosis
F06.1	Organic catatonic disorder
F06.2	Organic delusional [schizophrenia-like] disorder
F06.3	Organic mood [affective] disorders
F06.4	Organic anxiety disorder
F06.5	Organic dissociative disorder
F06.6	Organic emotionally labile [asthenic] disorder
F06.7	Mild cognitive disorder
F06.8	Other specified mental disorders due to brain damage and dysfunction and to physical disease
F06.9	Unspecified mental disorder due to brain damage and dysfunction and to physical disease
F07	Personality and behavioural disorders due to brain disease damage and dysfunction
F07.0	Organic personality disorder
F07.1	Postencephalitic syndrome
F07.2	Postconcussional syndrome
F07.8	Other organic personality and behavioural disorders due to brain disease damage and dysfunction
F07.9	Unspecified organic personality and behavioural disorder due to brain disease damage and dysfunction
F09	Unspecified organic or symptomatic mental disorder
F10	Mental and behavioural disorders due to use of alcohol
F10.0	Acute intoxication
F10.1	Harmful use
F10.2	Dependence syndrome
F10.3	Withdrawal state
F10.4	Withdrawal state with delirium
F10.5	Psychotic disorder
F10.6	Amnesic syndrome
F10.7	Residual and late-onset psychotic disorder
F10.8	Other mental and behavioural disorders
F10.9	Unspecified mental and behavioural disorder
F11	Mental and behavioural disorders due to use of opioids
F11.0	Acute intoxication
F11.1	Harmful use
F11.2	Dependence syndrome
F11.3	Withdrawal state
F11.4	Withdrawal state with delirium
F11.5	Psychotic disorder
F11.6	Amnesic syndrome
F11.7	Residual and late-onset psychotic disorder
F11.8	Other mental and behavioural disorders
F11.9	Unspecified mental and behavioural disorder
F12	Mental and behavioural disorders due to use of cannabinoids
F12.0	Acute intoxication
F12.1	Harmful use
F12.2	Dependence syndrome
F12.3	Withdrawal state
F12.4	Withdrawal state with delirium
F12.5	Psychotic disorder
F12.6	Amnesic syndrome
F12.7	Residual and late-onset psychotic disorder
F12.8	Other mental and behavioural disorders
F12.9	Unspecified mental and behavioural disorder
F13	Mental and behavioural disorders due to use of sedatives or hypnotics
F13.0	Acute intoxication
F13.1	Harmful use
F13.2	Dependence syndrome
F13.3	Withdrawal state
F13.4	Withdrawal state with delirium
F13.5	Psychotic disorder
F13.6	Amnesic syndrome
F13.7	Residual and late-onset psychotic disorder
F13.8	Other mental and behavioural disorders
F13.9	Unspecified mental and behavioural disorder
F14	Mental and behavioural disorders due to use of cocaine
F14.0	Acute intoxication
F14.1	Harmful use
F14.2	Dependence syndrome
F14.3	Withdrawal state
F14.4	Withdrawal state with delirium
F14.5	Psychotic disorder
F14.6	Amnesic syndrome
F14.7	Residual and late-onset psychotic disorder
F14.8	Other mental and behavioural disorders
F14.9	Unspecified mental and behavioural disorder
F15	Mental and behavioural disorders due to use of other stimulants including caffeine
F15.0	Acute intoxication
F15.1	Harmful use
F15.2	Dependence syndrome
F15.3	Withdrawal state
F15.4	Withdrawal state with delirium
F15.5	Psychotic disorder
F15.6	Amnesic syndrome
F15.7	Residual and late-onset psychotic disorder
F15.8	Other mental and behavioural disorders
F15.9	Unspecified mental and behavioural disorder
F16	Mental and behavioural disorders due to use of hallucinogens
F16.0	Acute intoxication
F16.1	Harmful use
F16.2	Dependence syndrome
F16.3	Withdrawal state
F16.4	Withdrawal state with delirium
F16.5	Psychotic disorder
F16.6	Amnesic syndrome
F16.7	Residual and late-onset psychotic disorder
F16.8	Other mental and behavioural disorders
F16.9	Unspecified mental and behavioural disorder
F17	Mental and behavioural disorders due to use of tobacco
F17.0	Acute intoxication
F17.1	Harmful use
F17.2	Dependence syndrome
F17.3	Withdrawal state
F17.4	Withdrawal state with delirium
F17.5	Psychotic disorder
F17.6	Amnesic syndrome
F17.7	Residual and late-onset psychotic disorder
F17.8	Other mental and behavioural disorders
F17.9	Unspecified mental and behavioural disorder
F18	Mental and behavioural disorders due to use of volatile solvents
F18.0	Acute intoxication
F18.1	Harmful use
F18.2	Dependence syndrome
F18.3	Withdrawal state
F18.4	Withdrawal state with delirium
F18.5	Psychotic disorder
F18.6	Amnesic syndrome
F18.7	Residual and late-onset psychotic disorder
F18.8	Other mental and behavioural disorders
F18.9	Unspecified mental and behavioural disorder
F19	Mental and behavioural disorders due to multiple drug use and use of other psychoactive substances
F19.0	Acute intoxication
F19.1	Harmful use
F19.2	Dependence syndrome
F19.3	Withdrawal state
F19.4	Withdrawal state with delirium
F19.5	Psychotic disorder
F19.6	Amnesic syndrome
F19.7	Residual and late-onset psychotic disorder
F19.8	Other mental and behavioural disorders
F19.9	Unspecified mental and behavioural disorder
F32	Depressive episode
F32.0	Mild depressive episode
F32.1	Moderate depressive episode
F32.2	Severe depressive episode without psychotic symptoms
F32.3	Severe depressive episode with psychotic symptoms
F32.8	Other depressive episodes
F32.9	Depressive episode unspecified
F33	Recurrent depressive disorder
F33.0	Recurrent depressive disorder current episode mild
F33.1	Recurrent depressive disorder current episode moderate
F33.2	Recurrent depressive disorder current episode severe without psychotic symptoms
F33.3	Recurrent depressive disorder current episode severe with psychotic symptoms
F33.4	Recurrent depressive disorder currently in remission
F33.8	Other recurrent depressive disorders
F33.9	Recurrent depressive disorder unspecified
F34	Persistent mood [affective] disorders
F34.0	Cyclothymia
F34.1	Dysthymia
F34.8	Other persistent mood [affective] disorders
F34.9	Persistent mood [affective] disorder unspecified
F38	Other mood [affective] disorders
F38.0	Other single mood [affective] disorders
F38.1	Other recurrent mood [affective] disorders
F38.8	Other specified mood [affective] disorders
F39	Unspecified mood [affective] disorder
F40	Phobic anxiety disorders
F40.0	Agoraphobia
F40.1	Social phobias
F40.2	Specific (isolated) phobias
F40.8	Other phobic anxiety disorders
F40.9	Phobic anxiety disorder unspecified
F41	Other anxiety disorders
F41.0	Panic disorder [episodic paroxysmal anxiety]
F41.1	Generalised anxiety disorder
F41.2	Mixed anxiety and depressive disorder
F41.3	Other mixed anxiety disorders
F41.8	Other specified anxiety disorders
F41.9	Anxiety disorder unspecified
F42	Obsessive-compulsive disorder
F42.0	Predominantly obsessional thoughts or ruminations
F42.1	Predominantly compulsive acts [obsessional rituals]
F42.2	Mixed obsessional thoughts and acts
F42.8	Other obsessive-compulsive disorders
F42.9	Obsessive-compulsive disorder unspecified
F43	Reaction to severe stress and adjustment disorders
F43.0	Acute stress reaction
F43.1	Posttraumatic stress disorder
F43.2	Adjustment disorders
F43.8	Other reactions to severe stress
F43.9	Reaction to severe stress unspecified
F44	Dissociative [conversion] disorders
F44.0	Dissociative amnesia
F44.1	Dissociative fugue
F44.2	Dissociative stupor
F44.3	Trance and possession disorders
F44.4	Dissociative motor disorders
F44.5	Dissociative convulsions
F44.6	Dissociative anaesthesia and sensory loss
F44.7	Mixed dissociative [conversion] disorders
F44.8	Other dissociative [conversion] disorders
F44.9	Dissociative [conversion] disorder unspecified
F45	Somatoform disorders
F45.0	Somatisation disorder
F45.1	Undifferentiated somatoform disorder
F45.2	Hypochondriacal disorder
F45.3	Somatoform autonomic dysfunction
F45.4	Persistent somatoform pain disorder
F45.8	Other somatoform disorders
F45.9	Somatoform disorder unspecified
F48	Other neurotic disorders
F48.0	Neurasthenia
F48.1	Depersonalisation-derealisation syndrome
F48.8	Other specified neurotic disorders
F48.9	Neurotic disorder unspecified
F50	Eating disorders
F50.0	Anorexia nervosa
F50.1	Atypical anorexia nervosa
F50.2	Bulimia nervosa
F50.3	Atypical bulimia nervosa
F50.4	Overeating associated with other psychological disturbances
F50.5	Vomiting associated with other psychological disturbances
F50.8	Other eating disorders
F50.9	Eating disorder unspecified
F51	Nonorganic sleep disorders
F51.0	Nonorganic insomnia
F51.1	Nonorganic hypersomnia
F51.2	Nonorganic disorder of the sleep-wake schedule
F51.3	Sleepwalking [somnambulism]
F51.4	Sleep terrors [night terrors]
F51.5	Nightmares
F51.8	Other nonorganic sleep disorders
F51.9	Nonorganic sleep disorder unspecified
F52	Sexual dysfunction not caused by organic disorder or disease
F52.0	Lack or loss of sexual desire
F52.1	Sexual aversion and lack of sexual enjoyment
F52.2	Failure of genital response
F52.3	Orgasmic dysfunction
F52.4	Premature ejaculation
F52.5	Nonorganic vaginismus
F52.6	Nonorganic dyspareunia
F52.7	Excessive sexual drive
F52.8	Other sexual dysfunction not caused by organic disorder or disease
F52.9	Unspecified sexual dysfunction not caused by organic disorder or disease
F53	Mental and behavioural disorders associated with the puerperium not elsewhere classified
F53.0	Mild mental and behavioural disorders associated with the puerperium not elsewhere classified
F53.1	Severe mental and behavioural disorders associated with the puerperium not elsewhere classified
F53.8	Other mental and behavioural disorders associated with the puerperium not elsewhere classified
F53.9	Puerperal mental disorder unspecified
F54	Psychological and behavioural factors associated with disorders or diseases classified elsewhere
F55	Abuse of non-dependence-producing substances
F59	Unspecified behavioural syndromes associated with physiological disturbances and physical factors
F63	Habit and impulse disorders
F63.0	Pathological gambling
F63.1	Pathological fire-setting [pyromania]
F63.2	Pathological stealing [kleptomania]
F63.3	Trichotillomania
F63.8	Other habit and impulse disorders
F63.9	Habit and impulse disorder unspecified
F64	Gender identity disorders
F64.0	Transsexualism
F64.1	Dual-role transvestism
F64.2	Gender identity disorder of childhood
F64.8	Other gender identity disorders
F64.9	Gender identity disorder unspecified
F65	Disorders of sexual preference
F65.0	Fetishism
F65.1	Fetishistic transvestism
F65.2	Exhibitionism
F65.3	Voyeurism
F65.4	Paedophilia
F65.5	Sadomasochism
F65.6	Multiple disorders of sexual preference
F65.8	Other disorders of sexual preference
F65.9	Disorder of sexual preference unspecified
F66	Psychological and behavioural disorders associated with sexual development and orientation
F66.0	Sexual maturation disorder
F66.1	Egodystonic sexual orientation
F66.2	Sexual relationship disorder
F66.8	Other psychosexual development disorders
F66.9	Psychosexual development disorder unspecified
F68	Other disorders of adult personality and behaviour
F68.0	Elaboration of physical symptoms for psychological reasons
F68.1	Intentional production or feigning of symptoms or disabilities either physical or psychological [factitious disorder]
F68.8	Other specified disorders of adult personality and behaviour
F69	Unspecified disorder of adult personality and behaviour
F93	Emotional disorders with onset specific to childhood
F93.0	Separation anxiety disorder of childhood
F93.1	Phobic anxiety disorder of childhood
F93.2	Social anxiety disorder of childhood
F93.3	Sibling rivalry disorder
F93.8	Other childhood emotional disorders
F93.9	Childhood emotional disorder unspecified
F94	Disorders of social functioning with onset specific to childhood and adolescence
F94.0	Elective mutism
F94.1	Reactive attachment disorder of childhood
F94.2	Disinhibited attachment disorder of childhood
F94.8	Other childhood disorders of social functioning
F94.9	Childhood disorder of social functioning unspecified
F95	Tic disorders
F95.0	Transient tic disorder
F95.1	Chronic motor or vocal tic disorder
F95.2	Combined vocal and multiple motor tic disorder [de la Tourette]
F95.8	Other tic disorders
F95.9	Tic disorder unspecified
F98	Other behavioural and emotional disorders with onset usually occurring in childhood and adolescence
F98.0	Nonorganic enuresis
F98.1	Nonorganic encopresis
F98.2	Feeding disorder of infancy and childhood
F98.3	Pica of infancy and childhood
F98.4	Stereotyped movement disorders
F98.5	Stuttering [stammering]
F98.6	Cluttering
F98.8	Other specified behavioural and emotional disorders with onset usually occurring in childhood and adolescence
F98.9	Unspecified behavioural and emotional disorders with onset usually occurring in childhood and adolescence
F99	Mental disorder not otherwise specified
