## Supplementary Table 3 for "Large-scale examination of neuropsychiatric, cognitive and cardiovascular phenotypic associations with 15q11.2 BP1-BP2 deletion in ∼500,000 UK Biobank individuals"

### Sheet: Table_S3A
Description	ICD10 code	Comments
I23.1 Atrial septal defect as current complication following acute myocardial infarction	I231
I23.2 Ventricular septal defect as current complication following acute myocardial infarction	I232
I51.0 Cardiac septal defect, acquired	I510
I51.1 Rupture of chordae tendineae, not elsewhere classified	I511
I51.2 Rupture of papillary muscle, not elsewhere classified	I512
I51.3 Intracardiac thrombosis, not elsewhere classified	I513
I51.4 Myocarditis, unspecified	I514
I51.5 Myocardial degeneration	I515
I51.6 Cardiovascular disease, unspecified	I516
I51.7 Cardiomegaly	I517
Q90 Down's syndrome	Q90
Q90.0 Trisomy 21, meiotic nondisjunction	Q900
Q90.1 Trisomy 21, mosaicism (mitotic nondisjunction)	Q901
Q90.2 Trisomy 21, translocation	Q902
Q90.9 Down's syndrome, unspecified	Q909
Q91 Edwards' syndrome and Patau's syndrome	Q91
Q91.0 Trisomy 18, meiotic nondisjunction	Q910
Q91.1 Trisomy 18, mosaicism (mitotic nondisjunction)	Q911
Q91.2 Trisomy 18, translocation	Q912
Q91.3 Edwards' syndrome, unspecified	Q913
Q91.4 Trisomy 13, meiotic nondisjunction	Q914
Q91.5 Trisomy 13, mosaicism (mitotic nondisjunction)	Q915
Q91.6 Trisomy 13, translocation	Q916
Q91.7 Patau's syndrome, unspecified	Q917
Q92 Other trisomies and partial trisomies of the autosomes, not elsewhere classified	Q92
Q92.0 Whole chromosome trisomy, meiotic nondisjunction	Q920
Q92.1 Whole chromosome trisomy, mosaicism (mitotic nondisjunction)	Q921
Q92.2 Major partial trisomy	Q922
Q92.5 Duplications with other complex rearrangements	Q925
Q92.6 Extra marker chromosomes	Q926
Q92.7 Triploidy and polyploidy	Q927
Q92.8 Other specified trisomies and partial trisomies of autosomes	Q928
Q92.9 Trisomy and partial trisomy of autosomes, unspecified	Q929
Q93 Monosomies and deletions from the autosomes, not elsewhere classified	Q93
Q93.0 Whole chromosome monosomy, meiotic nondisjunction	Q930
Q93.1 Whole chromosome monosomy, mosaicism (mitotic nondisjunction)	Q931
Q93.2 Chromosome replaced with ring or dicentric	Q932
Q93.3 Deletion of short arm of chromosome 4	Q933
Q93.4 Deletion of short arm of chromosome 5	Q934
Q93.5 Other deletions of part of a chromosome	Q935
Q93.7 Deletions with other complex rearrangements	Q937
Q93.8 Other deletions from the autosomes	Q938
Q93.9 Deletion from autosomes, unspecified	Q939
Q96 Turner's syndrome	Q96
Q96.0 Karyotype 45,X	Q960
Q96.1 Karyotype 46,X iso (Xq)	Q961
Q96.2 Karyotype 46,X with abnormal sex chromosome, except iso (Xq)	Q962
Q96.3 Mosaicism, 45,X/46,XX or XY	Q963
Q96.4 Mosaicism, 45,X/other cell line(s) with abnormal sex chromosome	Q964
Q96.8 Other variants of Turner's syndrome	Q968
Q96.9 Turner's syndrome, unspecified	Q969
Q87.4 Marfan's syndrome	Q874
Q87.5 Other congenital malformation syndromes with other skeletal changes	Q875
Q87.8 Other specified congenital malformation syndromes, not elsewhere classified	Q878
Q85.1 Tuberous sclerosis	Q851
Description	ICD9 code	Comments
7581 Patau's syndrome	7581
7582 Edward's syndrome	7582
75982 Congenital malformation syndromes associated with short stature	75982
7588 Other conditions due to sex chromosome anomalies	7588
7589 Conditions due to anomaly of unspecified chromosome	7589
7595 Tuberous sclerosis	7595
7583 Autosomal deletion syndromes	7583
7584 Balanced autosomal translocation in normal individual	7584
7585 Other conditions due to autosomal anomalies	7585
7586 Gonadal dysgenesis	7586
7587 Klinefelter's syndrome	7587
7580 Down's syndrome	7580
Description	OPCS-4 code	Comments
K55.6 Repair of traumatic injury of heart	K556

### Sheet: Table_S3B
Description	ICD10 code	Comments
Common arterial trunk	Q200
Double outlet right ventricle	Q201
Double outlet left ventricle	Q202
Discordant ventriculoarterial connection	Q203
Double inlet ventricle	Q204
Discordant atrioventricular connection	Q205
Isomerism of atrial appendages	Q206
Other congenital malformations of cardiac chambers and connections	Q208
Congenital malformation of cardiac chambers and connections, unspecified	Q209
Ventricular septal defect	Q210
Atrioventricular septal defect	Q212
Tetralogy of Fallot	Q213
Aortopulmonary septal defect	Q214
Other congenital malformations of cardiac septa	Q218
Congenital malformation of cardiac septum, unspecified	Q219
Pulmonary valve atresia	Q220
Congenital pulmonary valve stenosis	Q221
Congenital pulmonary valve insufficiency	Q222
Other congenital malformations of pulmonary valve	Q223
Congenital tricuspid stenosis	Q224
Ebstein's anomaly	Q225
Hypoplastic right heart syndrome	Q226
Other congenital malformations of tricuspid valve	Q228
Congenital malformation of tricuspid valve, unspecified	Q229
Congenital stenosis of aortic valve	Q230
Congenital insufficiency of aortic valve	Q231
Congenital mitral stenosis	Q232
Congenital mitral insufficiency	Q233
Hypoplastic left heart syndrome	Q234
Other congenital malformations of aortic and mitral valves	Q238
Congenital malformation of aortic and mitral valves, unspecified	Q239
Dextrocardia	Q240
Levocardia	Q241
Cor triatriatum	Q242
Pulmonary infundibular stenosis	Q243
Congenital subaortic stenosis	Q244
Malformation of coronary vessels	Q245
Congenital heart block	Q246
Other specified congenital malformations of heart	Q248
Congenital malformation of the heart, unspecified	Q249
Patent ductus arteriosus	Q250
Coarctation of aorta	Q251
Atresia of aorta	Q252
Stenosis of aorta	Q253
Other congenital malformations of aorta	Q254
Atresia of pulmonary artery	Q255
Stenosis of pulmonary artery	Q256
Other congenital malformations of pulmonary artery	Q257
Other congenital malformations of great arteries	Q258
Congenital malformation of great arteries, unspecified	Q259
Congenital stenosis of vena cava	Q260
Persistent left superior vena cava	Q261
Total anomalous pulmonary venous connection	Q262
Partial anomalous pulmonary venous connection	Q263
Anomalous pulmonary venous connection, unspecified	Q264
Anomalous portal venous connection	Q265
Other congenital malformations of great veins	Q268
Congenital malformation of great vein, unspecified	Q269
Congenital absence and hypoplasia of umbilical artery	Q270
Congenital renal artery stenosis	Q271
Other congenital malformations of renal artery	Q272
Peripheral arteriovenous malformation	Q273
Congenital phlebectasia	Q274
Other specified congenital malformations of peripheral vascular system	Q278
Congenital malformation of peripheral vascular system, unspecified	Q279
Arteriovenous malformation of precerebral vessels	Q280
Other malformations of precerebral vessels	Q281
Arteriovenous malformation of cerebral vessels	Q282
Other malformations of cerebral vessels	Q283
Other specified congenital malformations of circulatory system	Q288
Congenital malformation of circulatory system, unspecified	Q289
Description	ICD9 code
Common truncus	7450
Transposition of great vessels (complete)	74510
Transposition of great vessels (incomplete)	74511
Transposition of great vessels (corrected)	74512
Transposition of great vessels (other specified)	74518
Transposition of great vessels (unspecified)	74519
Tetralogy of fallot	7452
Tetralogy of fallot (unqualified)	74520
Fallot's pentalogy	74521
Common ventricle	7453
Ventricular septal defect	7454
Endocardial cushion defects (ostium primum defects)	74560
Endocardial cushion defects (single common atrium)	74561
Common atrioventricular canal-type ventricular septal defect	74562
Endocardial cushion defects (common atrioventricular canal)	74563
Endocardial cushion defects (other specified)	74568
Endocardial cushion defects (unspecified)	74569
Cor biloculare	7457
Other spec. bulbus cordus anomalies; anomalies of cardiac septal closure	7458
Unspecified defect of septal closure	7459
Anomalies of pulmonary valve	7460
Anomalies of pulmonary valve (atresia)	74600
Anomalies of pulmonary valve (stenosis)	74601
Anomalies of pulmonary valve (insufficiency)	74602
Anomalies of pulmonary valve (other specified)	74608
Anomalies of pulmonary valve (unspecified)	74609
Tricuspid atresia and stenosis, congenital	7461
Ebstein's anomaly	7462
Congenital stenosis of aortic valve	7463
Congenital insufficiency of aortic valve	7464
Congenital mitral stenosis	7465
Congenital mitral insufficiency	7466
Hypoplastic left heart syndrome	7467
Other specified anomalies of heart	7468
Other specified anomalies of heart (dextrocardia without situs inversus)	74680
Other specified anomalies of heart (levocardia)	74681
Other specified anomalies of heart (cor triatrium)	74682
Other specified anomalies of heart (pulmonary infundibular stenosis)	74683
Other specified anomalies of heart (trilogy of fallot)	74684
Other specified anomalies of heart (anomalies of pericardium)	74685
Other specified anomalies of heart (anomalies of myocardium)	74686
Other specified anomalies of heart (congenital heart block)	74687
Other specified anomalies of heart	74688
Unspecified anomalies of heart	7469
Unspecified anomalies of heart (valve)	74690
Unspecified anomalies of heart (anomalous bands of heart)	74691
Acyanotic congenital heart disease, not otherwise specified	74692
Cyanotic congenital heart disease, not otherwise specified	74693
Unspecified anomalies of heart	74699
Patent ductus arteriosus	7470
Coarctation of aorta	7471
Coarctation of aorta (preductal)	74710
Coarctation of aorta (postductal)	74711
Coarctation of aorta (unspecified)	74719
Other anomalies of aorta	7472
Other anomalies of aorta (atresia)	74720
Other anomalies of aorta (hypoplasia)	74721
Other anomalies of aorta (supra-aortic stenosis)	74722
Other anomalies of aorta (persistent right aortic arch)	74723
Other anomalies of aorta (aneurysm of sinus of valsalva)	74724
Other anomalies of aorta (vascular ring)	74725
Other anomalies of aorta (overriding aorta)	74726
Other anomalies of aorta (congenital aneurysm)	74727
Other anomalies of aorta (other specified)	74728
Other anomalies of aorta (unspecified)	74729
Anomalies of pulmonary artery	7473
Anomalies of pulmonary artery (atresia)	74730
Anomalies of pulmonary artery (atresia with septal defect)	74731
Anomalies of pulmonary artery (stenosis)	74732
Anomalies of pulmonary artery (aneurysm)	74733
Anomalies of pulmonary artery (pulmonary arteriovenous aneurysm)	74734
Anomalies of pulmonary artery (other specified)	74738
Anomalies of pulmonary artery (unspecified)	74739
Anomalies of great veins	7474
Anomalies of great veins (stenosis of vena cava (inferior) (superior))	74740
Anomalies of great veins (persistent left superior vena cava)	74741
Anomalies of great veins (total anomalous pulmonary venous return)	74742
Anomalies of great veins (partial anomalous pulmonary venous return)	74743
Anomalies of great veins (anomalous portal vein termination)	74744
Anomalies of great veins (portal vein - hepatic artery fistula)	74745
Anomalies of great veins (other specified)	74748
Anomalies of great veins (unspecified)	74749
Absence or hypoplasia of umbilical artery	7475
Other anomalies of peripheral vascular system	7476
Stenosis of renal artery	74760
Other anomalies of renal artery	74761
Arteriovenous malformation (peripheral)	74762
Congenital phlebectasia	74763
Other anomalies of peripheral arteries	74764
Other anomalies of peripheral veins	74765
Other anomalies of peripheral vascular system (other)	74768
Other anomalies of peripheral vascular system (unspecified)	74769
Other specified anomalies of circulatory system	7478
Arteriovenous aneurysm of brain	74780
Other anomalies of cerebral vessels	74781
Other specified anomalies of circulatory system	74788
Unspecified anomalies of circulatory system	7479

### Sheet: Table_S3C
Description	ICD10 code	Comments
Atrial septal defect	Q211	used during ASD/PFO determination
I48 Atrial fibrillation and flutter	I48	Atrial fibrillation classifier
I48.0 Paroxysmal atrial fibrillation	I480	Atrial fibrillation classifier
I48.1 Persistent atrial fibrillation	I481	Atrial fibrillation classifier
I48.2 Chronic atrial fibrillation	I482	Atrial fibrillation classifier
I48.3 Typical atrial flutter	I483	Atrial fibrillation classifier
I48.4 Atypical atrial flutter	I484	Atrial fibrillation classifier
I48.9 Atrial fibrillation and atrial flutter, unspecified	I489	Atrial fibrillation classifier
I64 Stroke, not specified as haemorrhage or infarction	I64	Stroke classifier
G45.0 Vertebro-basilar artery syndrome	G450	Stroke classifier
G45.1 Carotid artery syndrome (hemispheric)	G451	Stroke classifier
G45.2 Multiple and bilateral precerebral artery syndromes	G452	Stroke classifier
G45.3 Amaurosis fugax	G453	Stroke classifier
G45.4 Transient global amnesia	G454	Stroke classifier
G45.8 Other transient cerebral ischaemic attacks and related syndromes	G458	Stroke classifier
G45.9 Transient cerebral ischaemic attack, unspecified	G459	Stroke classifier
G46 Vascular syndromes of brain in cerebrovascular diseases	G46	Stroke classifier
G46.0 Middle cerebral artery syndrome	G460	Stroke classifier
G46.1 Anterior cerebral artery syndrome	G461	Stroke classifier
G46.2 Posterior cerebral artery syndrome	G462	Stroke classifier
G46.3 Brain stem stroke syndrome	G463	Stroke classifier
G46.4 Cerebellar stroke syndrome	G464	Stroke classifier
G46.7 Other lacunar syndromes	G467	Stroke classifier
G46.8 Other vascular syndromes of brain in cerebrovascular diseases	G468	Stroke classifier
Description	ICD9 code	Comments
7455 Ostium secundum type atrial septal defect	7455	used during ASD/PFO determination
74551 Ostium secundum type atrial septal defect (ostium secundum defect)	74551	used during ASD/PFO determination
74552 Ostium secundum type atrial septal defect (lutembacher's syndrome)	74552	used during ASD/PFO determination
74558 Ostium secundum type atrial septal defect (other specified)	74558	used during ASD/PFO determination
74559 Ostium secundum type atrial septal defect (unspecified)	74559	used during ASD/PFO determination
435 Transient cerebral ischaemia	435	Stroke classifier
4359 Transient cerebral ischaemia	4359	Stroke classifier
Description	OPCS-4 code	Comments
K10 Repair of defect of interatrial septum	K10	used during ASD/PFO determination
K10.1 Repair of defect of interatrial septum using prosthetic patch	K101	used during ASD/PFO determination
K10.2 Repair of defect of interatrial septum using pericardial patch	K102	used during ASD/PFO determination
K10.3 Repair of defect of interatrial septum using tissue graft NEC	K103	used during ASD/PFO determination
K10.4 Primary repair of defect of interatrial septum NEC	K104	used during ASD/PFO determination
K10.5 Revision of repair of defect of interatrial septum	K105	used during ASD/PFO determination
K10.8 Other specified repair of defect of interatrial septum	K108	used during ASD/PFO determination
K10.9 Unspecified repair of defect of interatrial septum	K109	used during ASD/PFO determination
K09.4 Repair of persistent ostium primum	K094	used during ASD/PFO determination
K16.5 Percutaneous transluminal closure of patent oval foramen with prosthesis	K165	PFO-specific operation code

### Sheet: Table_S3D
Description	OPSC-4 code	Comments
Repair of tetralogy of Fallot using valved right ventricular outflow conduit	K041
Repair of tetralogy of Fallot using right ventricular outflow conduit NEC	K042
Repair of tetralogy of Fallot using transannular patch	K043
Revision of repair of tetralogy of Fallot	K044
Repair of tetralogy of Fallot with absent pulmonary valve	K045
Repair of Fallot-type pulmonary atresia with aortopulmonary collaterals	K046
Other specified repair of tetralogy of Fallot	K048
Unspecified repair of tetralogy of Fallot	K049
Reconstruction of atrium using atrial patch for transposition of great arteries	K051
Reconstruction of atrium using atrial wall for transposition of great arteries	K052
Other specified atrial inversion operations for transposition of great arteries	K058
Unspecified atrial inversion operations for transposition of great arteries	K059
Repositioning of transposed great arteries	K061
Left ventricle to aorta tunnel with right ventricle to pulmonary trunk direct anastomosis	K062
Left ventricle to aorta tunnel with right ventricle to pulmonary artery valved conduit	K063
Atrial inversion and repositioning of transposed great artery	K064
Other specified other repair of transposition of great arteries	K068
Unspecified other repair of transposition of great arteries	K069
Correction of total anomalous pulmonary venous connection to supracardiac vessel	K071
Correction of total anomalous pulmonary venous connection to coronary sinus	K072
Correction of total anomalous pulmonary venous connection to infradiaphragmatic vessel	K073
Other specified correction of total anomalous pulmonary venous connection	K078
Unspecified correction of total anomalous pulmonary venous connection	K079
Repair of double outlet right ventricle with intraventricular tunnel	K081
Repair of Fallot-type double outlet right ventricle	K082
Repair of double outlet right ventricle	K083
Repair of double outlet left ventricle	K084
Other specified repair of double outlet ventricle	K088
Unspecified repair of double outlet ventricle	K089
Repair of defect of atrioventricular septum using dual prosthetic patches	K091
Repair of defect of atrioventricular septum using prosthetic patch NEC	K092
Repair of defect of atrioventricular septum using tissue graft	K093
Primary repair of defect of atrioventricular septum NEC	K095
Revision of repair of defect of atrioventricular septum	K096
Other specified repair of defect of atrioventricular septum	K098
Unspecified repair of defect of atrioventricular septum	K099
Repair of defect of interventricular septum using prosthetic patch	K111
Repair of defect of interventricular septum using pericardial patch	K112
Repair of defect of interventricular septum using tissue graft NEC	K113
Primary repair of defect of interventricular septum NEC	K114
Revision of repair of defect of interventricular septum	K115
Repair of multiple interventricular septal defects	K116
Repair of interventricular septal defect using intraoperative transluminal prosthesis	K117
Other specified repair of defect of interventricular septum	K118
Unspecified repair of defect of interventricular septum	K119
Repair of defect of septum of heart using prosthetic patch NEC	K121
Repair of defect of septum of heart using pericardial patch NEC	K122
Repair of defect of septum of heart using tissue graft NEC	K123
Primary repair of defect of septum of heart NEC	K124
Revision of repair of septum of heart NEC	K125
Other specified repair of defect of unspecified septum of heart	K128
Unspecified repair of defect of unspecified septum of heart	K129
Percutaneous transluminal repair of defect of interventricular septum using prosthesis	K131
Percutaneous transluminal repair of defect of interventricular septum NEC	K132
Percutaneous transluminal repair of defect of interatrial septum using prosthesis	K133
Percutaneous transluminal repair of defect of interatrial septum NEC	K134
Percutaneous transluminal repair of defect of unspecified septum using prosthesis	K135
Other specified transluminal repair of defect of septum	K138
Unspecified transluminal repair of defect of septum	K139
Open enlargement of defect of atrial septum	K141
Open atrial septostomy	K142
Atrial septectomy	K143
Surgical atrial septation	K144
Open enlargement of defect of interventricular septum	K145
Other specified other open operations on septum of heart	K148
Unspecified other open operations on septum of heart	K149
Closed enlargement of defect of atrial septum	K151
Closed atrial septostomy	K152
Other specified closed operations on septum of heart	K158
Unspecified closed operations on septum of heart	K159
Percutaneous transluminal balloon atrial septostomy	K161
Percutaneous transluminal atrial septostomy NEC	K162
Percutaneous transluminal atrial septum fenestration closure with prosthesis	K163
Percutaneous transluminal atrial septum fenestration	K164
Other specified other therapeutic transluminal operations on septum of heart	K168
Unspecified other therapeutic transluminal operations on septum of heart	K169
Total cavopulmonary connection with extracardiac inferior caval vein to pulmonary artery conduit	K171
Total cavopulmonary connection with lateral atrial tunnel	K172
Aortopulmonary reconstruction with systemic to pulmonary arterial shunt	K173
Aortopulmonary reconstruction with right ventricle to pulmonary arterial valveless conduit	K174
Biventricular repair of hypoplastic left heart syndrome	K175
Takedown of total cavopulmonary connection	K176
Conversion of atrial pulmonary anastomosis to total pulmonary connection	K177
Other specified repair of univentricular heart	K178
Unspecified repair of univentricular heart	K179
Creation of valved conduit between atrium and ventricle of heart	K181
Creation of valved conduit between right atrium and pulmonary artery	K182
Creation of valved conduit between right ventricle of heart and pulmonary artery	K183
Revision of valved cardiac conduit	K185
Creation of valved conduit between left ventricle of heart and pulmonary artery	K186
Replacement of valved cardiac conduit	K187
Other specified creation of valved cardiac conduit	K188
Unspecified creation of valved cardiac conduit	K189
Creation of conduit between atrium and ventricle of heart NEC	K191
Creation of conduit between right atrium and pulmonary artery NEC	K192
Creation of conduit between right ventricle of heart and pulmonary artery NEC	K193
Revision of cardiac conduit NEC	K196
Other specified creation of other cardiac conduit	K198
Unspecified creation of other cardiac conduit	K199
Correction of partial anomalous pulmonary venous drainage	K202
Repair of cor triatriatum	K203
Relief of right ventricular outflow tract obstruction	K241
Repair of double chambered right ventricle	K242
Truncal valve repair	K296
Replacement of truncal valve	K297
Repair of supra-aortic stenosis	K374
Percutaneous transluminal ablation for congenital heart malformation	K577
Open operations for combined abnormality of great vessels	L01
Correction of persistent truncus arteriosus	L011
Application of band to persistent truncus arteriosus	L012
Repair of anomalous pulmonary artery origin from ascending aorta	L013
Closure of aortopulmonary window	L014
Other specified open operations for combined abnormality of great vessels	L018
Unspecified open operations for combined abnormality of great vessels	L019
Division of patent ductus arteriosus	L021
Ligature of patent ductus arteriosus	L022
Closure of patent ductus arteriosus NEC	L023
Revision of correction of patent ductus arteriosus	L024
Other specified open correction of patent ductus arteriosus	L028
Unspecified open correction of patent ductus arteriosus	L029
Percutaneous transluminal prosthetic occlusion of patent ductus arteriosus	L031
Percutaneous transluminal stent implantation into arterial duct	L032
Creation of shunt to main pulmonary artery from ascending aorta using interposition tube prosthesis	L051
Creation of shunt to right pulmonary artery from ascending aorta using interposition tube prosthesis	L052
Creation of shunt to left pulmonary artery from ascending aorta using interposition tube prosthesis	L053
Percutaneous transluminal balloon dilation of interposition tube prosthesis between pulmonary artery and aorta	L054
Other specified creation of shunt to pulmonary artery from aorta using interposition tube prosthesis	L058
Unspecified creation of shunt to pulmonary artery from aorta using interposition tube prosthesis	L059
Creation of aortopulmonary window	L061
Creation of anastomosis to main pulmonary artery from ascending aorta NEC	L062
Creation of anastomosis to right pulmonary artery from ascending aorta NEC	L063
Creation of anastomosis to left pulmonary artery from descending aorta NEC	L064
Creation of anastomosis to pulmonary artery from aorta NEC	L065
Revision of anastomosis to pulmonary artery from aorta	L066
Takedown of anastomosis to pulmonary artery from aorta	L067
Other specified other connection to pulmonary artery from aorta	L068
Unspecified other connection to pulmonary artery from aorta	L069
Creation of shunt to right pulmonary artery from right subclavian artery using interposition tube prosthesis	L071
Creation of shunt to left pulmonary artery from left subclavian artery using interposition tube prosthesis	L072
Closure of prosthetic shunt to pulmonary artery from subclavian artery	L073
Percutaneous transluminal balloon dilation of interposition tube prosthesis between pulmonary artery and subclavian artery	L074
Percutaneous transluminal occlusion of interposition tube prosthesis between pulmonary artery and subclavian artery	L075
Other specified creation of shunt to pulmonary artery from subclavian artery using interposition tube prosthesis	L078
Unspecified creation of shunt to pulmonary artery from subclavian artery using interposition tube prosthesis	L079
Creation of anastomosis to right pulmonary artery from right subclavian artery NEC	L081
Creation of anastomosis to left pulmonary artery from left subclavian artery NEC	L082
Creation of anastomosis to pulmonary artery from subclavian artery NEC	L083
Revision of anastomosis to pulmonary artery from subclavian artery	L084
Percutaneous transluminal balloon dilation of anastomosis between pulmonary artery and subclavian artery	L086
Percutaneous transluminal occlusion of anastomosis between pulmonary artery and subclavian artery	L087
Other specified other connection to pulmonary artery from subclavian artery	L088
Unspecified other connection to pulmonary artery from subclavian artery	L089
Creation of anastomosis to pulmonary artery from vena cava	L091
Removal of anastomosis between pulmonary artery and vena cava	L092
Other specified other connection to pulmonary artery	L098
Unspecified other connection to pulmonary artery	L099
Repair of pulmonary artery using prosthesis	L101
Repair of pulmonary artery using patch	L102
Repair of anomalous pulmonary artery NEC	L103
Repair of pulmonary arterial sling	L104
Other specified repair of pulmonary artery	L108
Unspecified repair of pulmonary artery	L109
Application of band to pulmonary artery	L121
Adjustment of band to pulmonary artery	L122
Removal of band from pulmonary artery	L123
Repair of interrupted aortic arch	L237

### Sheet: Table_S3E
Description	Self-reported Code
Aortic regurgitation < 65 years	1587
Aortic stenosis < 65 years	1490
Aortic valve disease < 65 years	1586
AV replacement < 65 years	1099
Heart Operation < 18 years	1069
Valve surgery < 65 years	1097

### Sheet: Table_S3F
Description	ICD10 code	Comments
I35 Nonrheumatic aortic valve disorders	I35	<65 years
I35.0 Aortic (valve) stenosis	I350	<65 years
I35.1 Aortic (valve) insufficiency	I351	<65 years
I35.2 Aortic (valve) stenosis with insufficiency	I352	<65 years
I37 Pulmonary valve disorders	I37
I37.0 Pulmonary valve stenosis	I370
I37.1 Pulmonary valve insufficiency	I371
I37.2 Pulmonary valve stenosis with insufficiency	I372
Description	ICD9 code	Comments
4241 Aortic valve disorders	4241	<65 years
4243 Pulmonary valve disorders	4243
Description	OPCS-4 code	Comments
K37.3 Repair of subaortic stenosis	K373
K28.1 Allograft replacement of pulmonary valve	K281
K28.2 Xenograft replacement of pulmonary valve	K282
K28.3 Prosthetic replacement of pulmonary valve	K283
K28.4 Replacement of pulmonary valve NEC	K284
K28.5 Pulmonary valve repair NEC	K285
K28.8 Other specified plastic repair of pulmonary valve	K288
K28.9 Unspecified plastic repair of pulmonary valve	K289
K30.4 Revision of plastic repair of pulmonary valve	K304
K35.7 Percutaneous transluminal pulmonary valve replacement	K357
K31.4 Open pulmonary valvotomy	K314
K32.4 Closed pulmonary valvotomy	K324
K35.4 Percutaneous transluminal pulmonary valvotomy	K354
K35.6 Percutaneous transluminal pulmonary valve perforation and dilation	K356
K31.2 Open aortic valvotomy	K312	<65 years
K32.2 Closed aortic valvotomy	K322	<65 years
K35.2 Percutaneous transluminal aortic valvotomy	K352	<65 years
K26.1 Allograft replacement of aortic valve	K261	<65 years
K26.2 Xenograft replacement of aortic valve	K262	<65 years
K26.3 Prosthetic replacement of aortic valve	K263	<65 years
K26.4 Replacement of aortic valve NEC	K264	<65 years
K26.5 Aortic valve repair NEC	K265	<65 years
K26.8 Other specified plastic repair of aortic valve	K268	<65 years
K26.9 Unspecified plastic repair of aortic valve	K269	<65 years
K30.2 Revision of plastic repair of aortic valve	K302	<65 years

### Sheet: Table_S3G
Description	ICD10 code	Comments
I01.0 Acute rheumatic pericarditis	I010
I01.1 Acute rheumatic endocarditis	I011
I01.2 Acute rheumatic myocarditis	I012
I01.8 Other acute rheumatic heart disease	I018
I01.9 Acute rheumatic heart disease, unspecified	I019
I05.0 Mitral stenosis	I050
I05.1 Rheumatic mitral insufficiency	I051
I05.2 Mitral stenosis with insufficiency	I052
I05.8 Other mitral valve diseases	I058
I05.9 Mitral valve disease, unspecified	I059
I06.0 Rheumatic aortic stenosis	I060
I06.1 Rheumatic aortic insufficiency	I061
I06.2 Rheumatic aortic stenosis with insufficiency	I062
I06.8 Other rheumatic aortic valve diseases	I068
I06.9 Rheumatic aortic valve disease, unspecified	I069
I07.0 Tricuspid stenosis	I070
I07.1 Tricuspid insufficiency	I071
I07.2 Tricuspid stenosis with insufficiency	I072
I07.8 Other tricuspid valve diseases	I078
I07.9 Tricuspid valve disease, unspecified	I079
I08.0 Disorders of both mitral and aortic valves	I080
I08.1 Disorders of both mitral and tricuspid valves	I081
I08.2 Disorders of both aortic and tricuspid valves	I082
I08.3 Combined disorders of mitral, aortic and tricuspid valves	I083
I08.8 Other multiple valve diseases	I088
I08.9 Multiple valve disease, unspecified	I089
I09.8 Other specified rheumatic heart diseases	I098
I09.0 Rheumatic myocarditis	I090
I09.1 Rheumatic diseases of endocardium, valve unspecified	I091
I09.2 Chronic rheumatic pericarditis	I092
I09.9 Rheumatic heart disease, unspecified	I099
I34.2 Nonrheumatic mitral (valve) stenosis	I342
I33.0 Acute and subacute infective endocarditis	I330
I33.9 Acute endocarditis, unspecified	I339
I38 Endocarditis, valve unspecified	I38
I39.0 Mitral valve disorders in diseases classified elsewhere	I390
I39.1 Aortic valve disorders in diseases classified elsewhere	I391
I39.3 Pulmonary valve disorders in diseases classified elsewhere	I393
I39.4 Multiple valve disorders in diseases classified elsewhere	I394
I39.8 Endocarditis, valve unspecified, in diseases classified elsewhere	I398
B37.6 Candidal endocarditis	B376
M32.1 Systemic lupus erythematosus with organ or system involvement	M321
I79.0 Aneurysm of aorta in diseases classified elsewhere	I790
I79.1 Aortitis in diseases classified elsewhere	I791
M31.4 Aortic arch syndrome [Takayasu]	M314
M31.5 Giant cell arteritis with polymyalgia rheumatica	M315
M31.6 Other giant cell arteritis	M316
I27.0 Primary pulmonary hypertension	I270
I27.2 Other secondary pulmonary hypertension	I272
I23.1 Atrial septal defect as current complication following acute myocardial infarction	I231
I23.2 Ventricular septal defect as current complication following acute myocardial infarction	I232
Description	ICD9 code	Comments
390 Rheumatic fever without mention of heart involvement	390
3909 Rheumatic fever without mention of heart involvement	3909
391 Rheumatic fever with heart involvement	391
3910 Acute rheumatic pericarditis	3910
3911 Acute rheumatic endocarditis	3911
3912 Acute rheumatic myocarditis	3912
3918 Other acute rheumatic heart disease	3918
3919 Acute rheumatic heart disease, unspecified	3919
392 Rheumatic chorea	392
3920 Rheumatic chorea with heart involvement	3920
3929 Rheumatic chorea without mention of heart involvement	3929
393 Chronic rheumatic pericarditis	393
3939 Chronic rheumatic pericarditis	3939
3941 Rheumatic mitral insufficiency	3941
3950 Rheumatic aortic stenosis	3950
3951 Rheumatic aortic insufficiency	3951
3952 Rheumatic aortic stenosis with insufficiency	3952
3971 Rheumatic diseases of pulmonary valve	3971
3979 Rheumatic diseases of endocardium, valve unspecified	3979
398 Other rheumatic heart disease	398
3980 Rheumatic myocarditis	3980
3989 Other and unspecified rheumatic heart disease	3989
3940 Mitral stenosis	3940
3942 Mitral stenosis with insufficiency	3942
3949 Other and unspecified diseases of mitral valve	3949
0932 Syphilitic endocarditis	0932
421 Acute and subacute endocarditis	421
4210 Acute and subacute bacterial endocarditis	4210
4211 Acute/subacute infective endocarditis in diseases class. elsewhere	4211
4219 Acute endocarditis, unspecified	4219
4249 Endocarditis, valve unspecified	4249
0931 Syphilitic aortitis	0931
0930 Aneurysm of aorta, specified as syphilitic	0930
4477 Syphilitic aortitis	4477
4467 Takayasu disease	4467
4465 Giant cell arteritis	4465
4160 Primary pulmonary hypertension	4160
Description	OPCS-4 code	Comments
K31.1 Open mitral valvotomy	K311
K32.1 Closed mitral valvotomy	K321
K35.1 Percutaneous transluminal mitral valvotomy	K351
K25.1 Allograft replacement of mitral valve	K251
K25.2 Xenograft replacement of mitral valve	K252
K25.3 Prosthetic replacement of mitral valve	K253
K25.4 Replacement of mitral valve NEC	K254
K25.5 Mitral valve repair NEC	K255
K25.8 Other specified plastic repair of mitral valve	K258
K25.9 Unspecified plastic repair of mitral valve	K259
K30.1 Revision of plastic repair of mitral valve	K301
K34.4 Excision of vegetations of valve of heart	K344

### Sheet: Table_S3H
Description	ICD10 code	Comments
I01.0 Acute rheumatic pericarditis	I010
I01.1 Acute rheumatic endocarditis	I011
I01.2 Acute rheumatic myocarditis	I012
I01.8 Other acute rheumatic heart disease	I018
I01.9 Acute rheumatic heart disease, unspecified	I019
I05.0 Mitral stenosis	I050
I05.1 Rheumatic mitral insufficiency	I051
I05.2 Mitral stenosis with insufficiency	I052
I05.8 Other mitral valve diseases	I058
I05.9 Mitral valve disease, unspecified	I059
I06.0 Rheumatic aortic stenosis	I060
I06.1 Rheumatic aortic insufficiency	I061
I06.2 Rheumatic aortic stenosis with insufficiency	I062
I06.8 Other rheumatic aortic valve diseases	I068
I06.9 Rheumatic aortic valve disease, unspecified	I069
I07.0 Tricuspid stenosis	I070
I07.1 Tricuspid insufficiency	I071
I07.2 Tricuspid stenosis with insufficiency	I072
I07.8 Other tricuspid valve diseases	I078
I07.9 Tricuspid valve disease, unspecified	I079
I08.0 Disorders of both mitral and aortic valves	I080
I08.1 Disorders of both mitral and tricuspid valves	I081
I08.2 Disorders of both aortic and tricuspid valves	I082
I08.3 Combined disorders of mitral, aortic and tricuspid valves	I083
I08.8 Other multiple valve diseases	I088
I08.9 Multiple valve disease, unspecified	I089
I09.8 Other specified rheumatic heart diseases	I098
I09.0 Rheumatic myocarditis	I090
I09.1 Rheumatic diseases of endocardium, valve unspecified	I091
I09.2 Chronic rheumatic pericarditis	I092
I09.9 Rheumatic heart disease, unspecified	I099
I34.2 Nonrheumatic mitral (valve) stenosis	I342
M32.1 Systemic lupus erythematosus with organ or system involvement	M321
I79.0 Aneurysm of aorta in diseases classified elsewhere	I790
I79.1 Aortitis in diseases classified elsewhere	I791
M31.4 Aortic arch syndrome [Takayasu]	M314
M31.5 Giant cell arteritis with polymyalgia rheumatica	M315
M31.6 Other giant cell arteritis	M316
B37.6 Candidal endocarditis	B376
I27.0 Primary pulmonary hypertension	I270
I27.2 Other secondary pulmonary hypertension	I272
I23.1 Atrial septal defect as current complication following acute myocardial infarction	I231
I23.2 Ventricular septal defect as current complication following acute myocardial infarction	I232
I33 Acute and subacute endocarditis	I33
I33.0 Acute and subacute infective endocarditis	I330
I33.9 Acute endocarditis, unspecified	I339
I38 Endocarditis, valve unspecified	I38
I39 Endocarditis and heart valve disorders in diseases classified elsewhere	I39
I39.0 Mitral valve disorders in diseases classified elsewhere	I390
I39.1 Aortic valve disorders in diseases classified elsewhere	I391
I39.3 Pulmonary valve disorders in diseases classified elsewhere	I393
I39.4 Multiple valve disorders in diseases classified elsewhere	I394
I39.8 Endocarditis, valve unspecified, in diseases classified elsewhere	I398
Z94.1 Heart transplant status	Z941
I71.1 Thoracic aortic aneurysm, ruptured	I711
I71.2 Thoracic aortic aneurysm, without mention of rupture	I712
I42.1 Obstructive hypertrophic cardiomyopathy	I421
I42.2 Other hypertrophic cardiomyopathy	I422
Description	ICD9 codes	Comments
390 Rheumatic fever without mention of heart involvement	390
3909 Rheumatic fever without mention of heart involvement	3909
391 Rheumatic fever with heart involvement	391
3910 Acute rheumatic pericarditis	3910
3911 Acute rheumatic endocarditis	3911
3912 Acute rheumatic myocarditis	3912
3918 Other acute rheumatic heart disease	3918
3919 Acute rheumatic heart disease, unspecified	3919
392 Rheumatic chorea	392
3920 Rheumatic chorea with heart involvement	3920
3929 Rheumatic chorea without mention of heart involvement	3929
393 Chronic rheumatic pericarditis	393
3939 Chronic rheumatic pericarditis	3939
3941 Rheumatic mitral insufficiency	3941
3950 Rheumatic aortic stenosis	3950
3951 Rheumatic aortic insufficiency	3951
3952 Rheumatic aortic stenosis with insufficiency	3952
3971 Rheumatic diseases of pulmonary valve	3971
3979 Rheumatic diseases of endocardium, valve unspecified	3979
398 Other rheumatic heart disease	398
3980 Rheumatic myocarditis	3980
3989 Other and unspecified rheumatic heart disease	3989
3940 Mitral stenosis	3940
3942 Mitral stenosis with insufficiency	3942
3949 Other and unspecified diseases of mitral valve	3949
0931 Syphilitic aortitis	0931
0930 Aneurysm of aorta, specified as syphilitic	0930
4477 Syphilitic aortitis	4477
4477 Syphilitic aortitis	4467
4465 Giant cell arteritis	4465
4160 Primary pulmonary hypertension	4160
0932 Syphilitic endocarditis	0932
421 Acute and subacute endocarditis	421
4210 Acute and subacute bacterial endocarditis	4210
4211 Acute/subacute infective endocarditis in diseases class. elsewhere	4211
4219 Acute endocarditis, unspecified	4219
4249 Endocarditis, valve unspecified	4249
4411 Thoracic aneurysm, ruptured	4411
4412 Thoracic aneurysm without mention of rupture	4412
426 Conduction disorders	426
4251 Hypertrophic obstructive cardiomyopathy	4251
V421 Heart replaced by transplant	V421
Description	OPCS-4 codes	Comments
K31.1 Open mitral valvotomy	K311
K32.1 Closed mitral valvotomy	K321
K35.1 Percutaneous transluminal mitral valvotomy	K351
K25.1 Allograft replacement of mitral valve	K251
K25.2 Xenograft replacement of mitral valve	K252
K25.3 Prosthetic replacement of mitral valve	K253
K25.4 Replacement of mitral valve NEC	K254
K25.5 Mitral valve repair NEC	K255
K25.8 Other specified plastic repair of mitral valve	K258
K25.9 Unspecified plastic repair of mitral valve	K259
K30.1 Revision of plastic repair of mitral valve	K301
K34.4 Excision of vegetations of valve of heart	K344
L27.3 Endovascular insertion of stent graft for thoracic aortic aneurysm	L273
L28.8 Other specified transluminal operations on aneurysmal segment of aorta	L288
K33 Operations on aortic root	K33
K33.1 Aortic root replacement using pulmonary valve autograft with right ventricle to pulmonary artery valved conduit	K331
K33.2 Aortic root replacement using pulmonary valve autograft with right ventricle to pulmonary artery valved conduit and aortoventriculoplasty	K332
K33.3 Aortic root replacement using homograft	K333
K33.4 Aortic root replacement using mechanical prosthesis	K334
K33.5 Aortic root replacement NEC	K335
K33.6 Aortoventriculoplasty with pulmonary valve autograft	K336
K33.8 Other specified operations on aortic root	K338
K33.9 Unspecified operations on aortic root	K339
K01.1 Allotransplantation of heart and lung	K011
K01.2 Revision of transplantation of heart and lung	K012
K01.8 Other specified transplantation of heart and lung	K018
K01.9 Unspecified transplantation of heart and lung	K019
K02.1 Allotransplantation of heart NEC	K021
K02.2 Xenotransplantation of heart	K022
K02.3 Implantation of prosthetic heart	K023
K02.4 Piggyback transplantation of heart	K024
K02.5 Revision of implantation of prosthetic heart	K025
K02.6 Revision of transplantation of heart NEC	K026
K02.8 Other specified other transplantation of heart	K028
K02.9 Unspecified other transplantation of heart	K029
K24.5 Relief of left ventricular outflow tract obstruction	K245
K24.6 Myectomy of left ventricular outflow tract	K246
K24.7 Myotomy of left ventricular outflow tract	K247
