## Supplementary Table 4 for "Large-scale examination of neuropsychiatric, cognitive and cardiovascular phenotypic associations with 15q11.2 BP1-BP2 deletion in ∼500,000 UK Biobank individuals"

### Sheet: Table_S4A
Sample ID	Neuropsychiatric classfication evidence
neuropsychiatric-BP1-BP2 del sample1	ICD10 F29 Unspecified nonorganic psychosis
neuropsychiatric-BP1-BP2 del sample2	ICD10 F31.1 Bipolar affective disorder current episode manic without psychotic symptoms
neuropsychiatric-BP1-BP2 del sample3	ICD10 F80.1 Expressive language disorder
neuropsychiatric-BP1-BP2 del sample4	ICD10 F79.9 Unspecified mental retardation (Without mention of impairment of behaviour)
	ICD10 F81.9 Developmental disorder of scholastic skills unspecified
neuropsychiatric-BP1-BP2 del sample5	ICD10 F31.1 Bipolar affective disorder current episode manic without psychotic symptoms
	ICD10 F20.0 Paranoid schizophrenia
neuropsychiatric-BP1-BP2 del sample6	ICD10 F29 Unspecified nonorganic psychosis
	ICD10 F60.9 Personality disorder unspecified
neuropsychiatric-BP1-BP2 del sample7	ICD10 F81.9 Developmental disorder of scholastic skills unspecified
	ICD10 F20.9 Schizophrenia unspecified
neuropsychiatric-BP1-BP2 del sample8	ICD10 F23.2 Acute schizophrenia-like psychotic disorder
neuropsychiatric-BP1-BP2 del sample9	ICD10 F25.9 Schizoaffective disorder unspecified
	ICD10 F25.0 Schizoaffective disorder manic type
	ICD10 F25.1 Schizoaffective disorder depressive type
	ICD10 F31.0 Bipolar affective disorder current episode hypomanic
neuropsychiatric-BP1-BP2 del sample10	ICD10 F31.9 Bipolar affective disorder unspecified
neuropsychiatric-BP1-BP2 del sample11	ICD10 F61 Mixed and other personality disorders
neuropsychiatric-BP1-BP2 del sample12	ICD10 F80.1 Expressive language disorder
neuropsychiatric-BP1-BP2 del sample13	ICD10 F20.0 Paranoid schizophrenia
	ICD10 F23.0 Acute polymorphic psychotic disorder without symptoms of schizophrenia
neuropsychiatric-BP1-BP2 del sample14	ICD10 F23.3 Other acute predominantly delusional psychotic disorders
neuropsychiatric-BP1-BP2 del sample15	ICD10 F31.9 Bipolar affective disorder unspecified
	ICD10 F81.9 Developmental disorder of scholastic skills unspecified
	ICD10 F80.1 Expressive language disorder
	ICD10 F31.1 Bipolar affective disorder current episode manic without psychotic symptoms
neuropsychiatric-BP1-BP2 del sample16	ICD10 F30.0 Hypomania
neuropsychiatric-BP1-BP2 del sample17	ICD10 F23.2 Acute schizophrenia-like psychotic disorder
	ICD10 F20.0 Paranoid schizophrenia
	ICD10 F22.0 Delusional disorder
	ICD10 F20.9 Schizophrenia unspecified
neuropsychiatric-BP1-BP2 del sample18	ICD10 F30.2 Mania with psychotic symptoms
neuropsychiatric-BP1-BP2 del sample19	ICD10 F20.9 Schizophrenia unspecified
neuropsychiatric-BP1-BP2 del sample20	ICD10 F31.9 Bipolar affective disorder unspecified
neuropsychiatric-BP1-BP2 del sample21	ICD10 F30.9 Manic episode unspecified
	ICD10 F22.0 Delusional disorder
	ICD10 F30.0 Hypomania
neuropsychiatric-BP1-BP2 del sample22	ICD10 F31.9 Bipolar affective disorder unspecified
neuropsychiatric-BP1-BP2 del sample23	ICD10 F22.0 Delusional disorder
neuropsychiatric-BP1-BP2 del sample24	ICD10 F60.9 Personality disorder unspecified

### Sheet: Table_S4B
Sample ID	CVM classification evidence
CVM-BP1-BP2 del sample1	ICD10 Q25.0 - Patent ductus arteriosus
	ICD10 Q21.1 - Atrial septal defect
	OPCS K10.8 - Other specified repair of defect of interatrial septum
CVM-BP1-BP2 del sample2	ICD10 Q28.2 - Arteriovenous malformation of cerebral vessels
	ICD10 Q28.0 - Arteriovenous malformation of precerebral vessels
	ICD10 Q27.3 - Peripheral arteriovenous malformation
CVM-BP1-BP2 del sample3	ICD10 Q27.3 - Peripheral arteriovenous malformation
CVM-BP1-BP2 del sample4	ICD10 Q21.1 - Atrial septal defect
CVM-BP1-BP2 del sample5	ICD10 Q21.1 - Atrial septal defect
	OPCS K13.3 - Percutaneous transluminal repair of defect of interatrial septum using prosthesis
CVM-BP1-BP2 del sample6	ICD10 Q21.1 - Atrial septal defect
CVM-BP1-BP2 del sample7	ICD10 Q21.1 - Atrial septal defect
	OPCS K10.4 - Primary repair of defect of interatrial septum NEC
CVM-BP1-BP2 del sample8	OPCS L06.1 Creation of aortopulmonary window
CVM-BP1-BP2 del sample9	OPCS K16.8 Other specified therapeutic transluminal operations on septum of heart
CVM-BP1-BP2 del sample10	Self-reported heart op, aged 5
CVM-BP1-BP2 del sample11	Self-reported heart valve surgery, aged 0
CVM-BP1-BP2 del sample12	Self-reported aortic valve replacement, aged 55
	OPCS K26.3 - Prosthetic replacement of aortic valve, aged 55
CVM-BP1-BP2 del sample13	Self-reported aortic valve replacement, aged 52
CVM-BP1-BP2 del sample14	Self-reported aortic reguritation, aged 63
CVM-BP1-BP2 del sample15	Self-reported aortic valve replacement, aged 64
	OPCS K26.3 - Prosthetic replacement of aortic valve, aged 64
	ICD10 I35.1 Aortic (valve) insufficiency, aged 64
CVM-BP1-BP2 del sample16	ICD10 I35.1 Aortic (valve) insufficiency, aged 63
CVM-BP1-BP2 del sample17	ICD10 Q24.8 Other specified congenital malformations of heart
CVM-BP1-BP2 del sample18	ICD10 Q23.1 Congenital insufficiency of aortic valve
