## Supplementary Table 5 for "Large-scale examination of neuropsychiatric, cognitive and cardiovascular phenotypic associations with 15q11.2 BP1-BP2 deletion in ∼500,000 UK Biobank individuals"

### Sheet: Table_S5
Code source	Specific code and description	Diagnosis	Sample Count
ICD10	I35.0 Aortic (valve) stenosis < 65 years	Aortic stenosis	739
Self-reported	Self-reported AV replacement < 65 years	Aortic valve replacement	421
ICD10	Q21.1 Atrial septal defect	Atrial septal defect	395
ICD10	I35.1 Aortic (valve) insufficiency < 65 years	Aortic insufficiency	358
OPCS-4	K26.3 Prosthetic replacement of aortic valve < 65 years	Aortic valve replacement	275
OPCS-4	K26.2 Xenograft replacement of aortic valve < 65 years	Aortic valve replacement	216
ICD10	Q23.1 Congenital insufficiency of aortic valve	Aortic insufficiency	212
Self-reported	Self-reported heart Operation < 18 years	Heart surgery	212
Self-reported	Self-reported valve surgery < 65 years	Aortic valve replacement	169
ICD10	Q28.2 Arteriovenous malformation of cerebral vessels	Malformation of vascular system	146
ICD10	I35.2 Aortic (valve) stenosis with insufficiency < 65 years	Aortic stenosis	139
ICD10	Q27.3 Peripheral arteriovenous malformation	Malformation of vascular system	123
ICD10	Q21.0 Ventricular septal defect	Ventricular septal defect	88
Self-reported	Self-reported aortic regurgitation < 65 years	Aortic insufficiency	77
Self-reported	Self-reported aortic stenosis < 65 years	Aortic stenosis	72
ICD10	Q24.8 Other specified congenital malformations of heart	Congenital heart disease - unspecified	62
ICD10	Q24.9 Congenital malformation of the heart unspecified	Congenital heart disease - unspecified	50
ICD10	I37.1 Pulmonary valve insufficiency	Pulmonary insufficiency	49
OPCS-4	K16.8 Other specified therapeutic transluminal operations on septum of heart	Cardiac septum defect - unspecified	46
OPCS-4	K13.3 Percutaneous transluminal repair of defect of interatrial septum using prosthesis	Atrial septal defect	42
Self-reported	Self-reported aortic valve disease < 65 years	Aortic valve issue - unspecified	36
ICD10	Q23.0 Congenital stenosis of aortic valve	Aortic stenosis	34
OPCS-4	K10.4 Primary repair of defect of interatrial septum NEC	Atrial septal defect	32
ICD10	Q24.5 Malformation of coronary vessels	Malformation of vascular system	31
OPCS-4	K26.4 Replacement of aortic valve NEC	Aortic valve replacement	30
ICD10	Q25.1 Coarctation of aorta	Coarctation of aorta	30
ICD10	Q27.8 Other specified congenital malformations of peripheral vascular system	Malformation of vascular system	30
ICD10	Q27.9 Congenital malformation of peripheral vascular system unspecified	Malformation of vascular system	29
OPCS-4	K30.2 Revision of plastic repair of aortic valve	Aortic valve replacement	28
OPCS-4	K10.2 Repair of defect of interatrial septum using pericardial patch	Atrial septal defect	21
ICD10	Q25.4 Other congenital malformations of aorta	Aortic defect - unspecified	21
ICD10	Q25.0 Patent ductus arteriosus	Patent ductus arteriosus	20
ICD10	Q21.9 Congenital malformation of cardiac septum unspecified	Cardiac septum defect - unspecified	19
ICD10	Q24.0 Dextrocardia	Dextrocardia	19
ICD10	I37.0 Pulmonary valve stenosis	Pulmonary stenosis	17
ICD10	Q25.6 Stenosis of pulmonary artery	Pulmonary stenosis	16
ICD10	Q28.0 Arteriovenous malformation of precerebral vessels	Malformation of vascular system	16
ICD10	Q28.3 Other malformations of cerebral vessels	Malformation of vascular system	16
OPCS-4	K26.1 Allograft replacement of aortic valve	Aortic valve replacement	14
ICD10	Q21.3 Tetralogy of Fallot	Tetralogy of Fallot	14
ICD10	Q22.1 Congenital pulmonary valve stenosis	Pulmonary stenosis	13
ICD10	Q24.6 Congenital heart block	Heart block	13
ICD10	Q25.7 Other congenital malformations of pulmonary artery	Pulmonary artery issue - unspecified	13
OPCS-4	K10.1 Repair of defect of interatrial septum using prosthetic patch	Atrial septal defect	12
OPCS-4	L03.1 Percutaneous transluminal prosthetic occlusion of patent ductus arteriosus	Patent ductus arteriosus	12
ICD10	Q22.5 Ebstein's anomaly	Ebstein's anomaly	12
ICD10	Q25.3 Stenosis of aorta	Aortic atresia	11
ICD10	Q21.8 Other congenital malformations of cardiac septa	Cardiac septum defect - unspecified	10
OPCS-4	K10.8 Other specified repair of defect of interatrial septum	Atrial septal defect	9
ICD10	Q23.3 Congenital mitral insufficiency	Mitral insufficiency	9
OPCS-4	K10.9 Unspecified repair of defect of interatrial septum	Atrial septal defect	8
ICD10	Q28.8 Other specified congenital malformations of circulatory system	Malformation of vascular system	8
OPCS-4	K13.4 Percutaneous transluminal repair of defect of interatrial septum NEC	Atrial septal defect	7
OPCS-4	L10.2 Repair of pulmonary artery using patch	Pulmonary artery issue - unspecified	7
OPCS-4	K16.3 Percutaneous transluminal atrial septum fenestration closure with prosthesis	Atrial septal defect	6
ICD10	Q23.8 Other congenital malformations of aortic and mitral valves	Aortic/Mitral valve issue - unspecified	6
ICD10	Q27.2 Other congenital malformations of renal artery	Malformation of vascular system	6
OPCS-4	K11.4 Primary repair of defect of interventricular septum NEC	Ventricular septal defect	5
OPCS-4	K26.5 Aortic valve repair NEC	Aortic valve replacement	5
OPCS-4	K57.7 Percutaneous transluminal ablation for congenital heart malformation	Heart block	5
OPCS-4	L10.8 Other specified repair of pulmonary artery	Pulmonary artery issue - unspecified	5
ICD10	Q21.2 Atrioventricular septal defect	Atrioventricular septal defect	5
ICD10	Q26.3 Partial anomalous pulmonary venous connection	Anomalous pulmonary venous return	5
ICD10	Q26.4 Anomalous pulmonary venous connection unspecified	Anomalous pulmonary venous return	5
ICD10	Q28.9 Congenital malformation of circulatory system unspecified	Malformation of vascular system	5
OPCS-4	K26.8 Other specified plastic repair of aortic valve	Aortic valve replacement	4
OPCS-4	K28.2 Xenograft replacement of pulmonary valve	Pulmonary valve defect	4
ICD10	Q27.1 Congenital renal artery stenosis	Malformation of vascular system	4
ICD9	74559 Ostium secundum type atrial septal defect (unspecified)	Atrial septal defect	3
ICD9	7478 Other specified anomalies of circulatory system	Malformation of vascular system	3
OPCS-4	K12.1 Repair of defect of septum of heart using prosthetic patch NEC	Cardiac septum defect - unspecified	3
OPCS-4	K12.2 Repair of defect of septum of heart using pericardial patch NEC	Cardiac septum defect - unspecified	3
OPCS-4	K12.4 Primary repair of defect of septum of heart NEC	Cardiac septum defect - unspecified	3
OPCS-4	K14.8 Other specified other open operations on septum of heart	Cardiac septum defect - unspecified	3
OPCS-4	K18.3 Creation of valved conduit between right ventricle of heart and pulmonary artery	Tetralogy of Fallot	3
OPCS-4	K26.9 Unspecified plastic repair of aortic valve	Aortic valve replacement	3
OPCS-4	K28.1 Allograft replacement of pulmonary valve	Pulmonary valve defect	3
ICD10	Q22.8 Other congenital malformations of tricuspid valve	Tricuspid valve defect	3
ICD10	Q23.9 Congenital malformation of aortic and mitral valves unspecified	Aortic/Mitral valve issue - unspecified	3
ICD10	Q24.3 Pulmonary infundibular stenosis	Pulmonary stenosis	3
ICD9	7455 Ostium secundum type atrial septal defect	Atrial septal defect	2
ICD9	74687 Other specified anomalies of heart (congenital heart block)	Heart block	2
ICD10	74729 Other anomalies of aorta (unspecified)	Aortic defect - unspecified	2
ICD10	7476 Other anomalies of peripheral vascular system	Malformation of vascular system	2
OPCS-4	K07.9 Unspecified correction of total anomalous pulmonary venous connection	Cyanotic defect - unspecified	2
OPCS-4	K09.2 Repair of defect of atrioventricular septum using prosthetic patch NEC	Atrioventricular septal defect	2
OPCS-4	K09.5 Primary repair of defect of atrioventricular septum NEC	Atrioventricular septal defect	2
OPCS-4	K10.5 Revision of repair of defect of interatrial septum	Atrial septal defect	2
OPCS-4	K13.1 Percutaneous transluminal repair of defect of interventricular septum using prosthesis	Ventricular septal defect	2
OPCS-4	K13.2 Percutaneous transluminal repair of defect of interventricular septum NEC	Ventricular septal defect	2
OPCS-4	K35.7 Percutaneous transluminal pulmonary valve replacement	Pulmonary valve defect	2
OPCS-4	L02.3 Closure of patent ductus arteriosus NEC	Patent ductus arteriosus	2
ICD10	Q20.3 Discordant ventriculoarterial connection	Transposition of the great vessels	2
ICD10	Q20.6 Isomerism of atrial appendages	Isomerism of atria	2
ICD10	Q20.8 Other congenital malformations of cardiac chambers and connections	Cardiac chamber malformation - unspecified	2
ICD10	Q20.9 Congenital malformation of cardiac chambers and connections unspecified	Cardiac chamber malformation - unspecified	2
ICD10	Q21.4 Aortopulmonary septal defect	Aortopulmonary septum defect	2
ICD10	Q22.2 Congenital pulmonary valve insufficiency	Pulmonary insufficiency	2
ICD10	Q24.4 Congenital subaortic stenosis	Subaortic stenosis	2
ICD10	Q26.8 Other congenital malformations of great veins	Malformation of vascular system	2
ICD10	Q28.1 Other malformations of precerebral vessels	Malformation of vascular system	2
ICD9	4243 Pulmonary valve disorders	Pulmonary valve defect	1
ICD9	7454 Ventricular septal defect	Ventricular septal defect	1
ICD9	7464 Congenital insufficiency of aortic valve	Aortic insufficiency	1
ICD9	7469 Unspecified anomalies of heart	Congenital heart disease - unspecified	1
ICD9	74693 Cyanotic congenital heart disease not otherwise specified	Cyanotic defect - unspecified	1
ICD9	74699 Unspecified anomalies of heart	Congenital heart disease - unspecified	1
ICD9	7473 Anomalies of pulmonary artery	Pulmonary artery issue - unspecified	1
ICD9	74732 Anomalies of pulmonary artery (stenosis)	Pulmonary stenosis	1
ICD9	74762 Arteriovenous malformation (peripheral)	Malformation of vascular system	1
ICD9	74780 Arteriovenous aneurysm of brain	Malformation of vascular system	1
ICD9	74788 Other specified anomalies of circulatory system	Malformation of vascular system	1
ICD10	I37.2 Pulmonary valve stenosis with insufficiency	Pulmonary stenosis	1
OPCS-4	K04.1 Repair of tetralogy of Fallot using valved right ventricular outflow conduit	Tetralogy of Fallot	1
OPCS-4	K04.2 Repair of tetralogy of Fallot using right ventricular outflow conduit NEC	Tetralogy of Fallot	1
OPCS-4	K07.8 Other specified correction of total anomalous pulmonary venous connection	Anomalous pulmonary venous return	1
OPCS-4	K09.1 Repair of defect of atrioventricular septum using dual prosthetic patches	Atrioventricular septal defect	1
OPCS-4	K09.3 Repair of defect of atrioventricular septum using tissue graft	Atrioventricular septal defect	1
OPCS-4	K11.1 Repair of defect of interventricular septum using prosthetic patch	Ventricular septal defect	1
OPCS-4	K11.5 Revision of repair of defect of interventricular septum	Ventricular septal defect	1
OPCS-4	K11.9 Unspecified repair of defect of interventricular septum	Ventricular septal defect	1
OPCS-4	K12.5 Revision of repair of septum of heart NEC	Cardiac septum defect - unspecified	1
OPCS-4	K12.8 Other specified repair of defect of unspecified septum of heart	Cardiac septum defect - unspecified	1
OPCS-4	K13.9 Unspecified transluminal repair of defect of septum	Cardiac septum defect - unspecified	1
OPCS-4	K14.2 Open atrial septostomy	Cyanotic defect - unspecified	1
OPCS-4	K16.1 Percutaneous transluminal balloon atrial septostomy	Cyanotic defect - unspecified	1
OPCS-4	K18.8 Other specified creation of valved cardiac conduit	Acyanotic defect - unspecified	1
OPCS-4	K19.1 Creation of conduit between atrium and ventricle of heart NEC	Acyanotic defect - unspecified	1
OPCS-4	K20.2 Correction of partial anomalous pulmonary venous drainage	Anomalous pulmonary venous return	1
OPCS-4	K24.1 Relief of right ventricular outflow tract obstruction	Cyanotic defect - unspecified	1
OPCS-4	K28.3 Prosthetic replacement of pulmonary valve	Pulmonary valve defect	1
OPCS-4	K28.5 Pulmonary valve repair NEC	Pulmonary valve defect	1
OPCS-4	K31.2 Open aortic valvotomy	Aortic stenosis	1
OPCS-4	L02.1 Division of patent ductus arteriosus	Patent ductus arteriosus	1
OPCS-4	L03.2 Percutaneous transluminal stent implantation into arterial duct	Patent ductus arteriosus	1
OPCS-4	L06.1 Creation of aortopulmonary window	Transposition of the great vessels	1
OPCS-4	L06.9 Unspecified other connection to pulmonary artery from aorta	Transposition of the great vessels	1
OPCS-4	L07.3 Closure of prosthetic shunt to pulmonary artery from subclavian artery	Pulmonary artery issue - unspecified	1
OPCS-4	L10.1 Repair of pulmonary artery using prosthesis	Pulmonary artery issue - unspecified	1
OPCS-4	L10.9 Unspecified repair of pulmonary artery	Pulmonary artery issue - unspecified	1
OPCS-4	L23.7 Repair of interrupted aortic arch	Aortic atresia	1
ICD10	Q20.1 Double outlet right ventricle	Double outlet right ventricle	1
ICD10	Q20.2 Double outlet left ventricle	Double outlet left ventricle	1
ICD10	Q20.5 Discordant atrioventricular connection	Discordant atrioventricular connection	1
ICD10	Q22.4 Congenital tricuspid stenosis	Tricuspid stenosis/atresia	1
ICD10	Q23.2 Congenital mitral stenosis	Mitral stenosis	1
ICD10	Q23.4 Hypoplastic left heart syndrome	Hypoplastic Left Heart Syndrome	1
ICD10	Q24.1 Levocardia	Isomerism of atria	1
ICD10	Q25.2 Atresia of aorta	Aortic atresia	1
ICD10	Q25.8 Other congenital malformations of great arteries	Cyanotic defect - unspecified	1
ICD10	Q26.1 Persistent left superior vena cava	Acyanotic defect - unspecified	1
ICD10	Q26.5 Anomalous portal venous connection	Malformation of vascular system	1
